# Improving Therapeutic Protein Secretion in the Probiotic Yeast *Saccharomyces boulardii* using a Multifactorial Engineering Approach

**DOI:** 10.1101/2022.12.30.522352

**Authors:** Deniz Durmusoglu, Ibrahim Al’Abri, Taufika Islam Williams, Leonard B. Collins, José L. Martínez, Nathan Crook

**Author notes:** Correspondence, Correspondence during review.

## Abstract

The probiotic yeast *Saccharomyces boulardii* (*Sb*) is a promising chassis to deliver therapeutic proteins to the gut due to *Sb*’s innate therapeutic properties, resistance to phage and antibiotics, and high protein secretion capacity. To maintain therapeutic efficacy in the context of challenges such as washout, low rates of diffusion, weak target binding, and/or high rates of proteolysis, it is desirable to engineer *Sb* strains with enhanced levels of protein secretion. In this work, we explored genetic modifications in both *cis*- (i.e., to the expression cassette of the secreted protein) and *trans*- (i.e., to the *Sb* genome) that enhance *Sb*’s ability to secrete proteins, taking a *Clostridioides difficile* Toxin A neutralizing peptide (NPA) as our model therapeutic. First, by modulating the copy number of the NPA expression cassette, we found NPA concentrations in the supernatant could be varied by 6-fold (76-458 mg/L) in microbioreactor fermentations. In the context of high NPA copy number, we found a previously-developed collection of native and synthetic secretion signals could further tune NPA secretion between 121 - 463 mg/L. Then, guided by prior knowledge of *S. cerevisiae*’s secretion mechanisms, we generated a library of homozygous single gene deletion strains, the most productive of which achieved 2297 mg/L secretory production of NPA. We then expanded on this library by performing combinatorial gene deletions, supplemented by proteomics experiments. We ultimately constructed a quadruple protease-deficient *Sb* strain that produces 5045 mg/L secretory NPA, an improvement of >10-fold over wild-type *Sb*. Overall, this work systematically explores a broad collection of engineering strategies to improve protein secretion in *Sb* and highlights the ability of proteomics to highlight under-explored mediators of this process. In doing so, we created a set of probiotic strains that are capable of delivering a wide range of protein titers and therefore furthers the ability of *Sb* to deliver therapeutics to the gut and other settings to which it is adapted.
