## Supplementary Tables for "Improving Therapeutic Protein Secretion in the Probiotic Yeast *Saccharomyces boulardii* using a Multifactorial Engineering Approach"

### Sheet: Gene Fragments
Signal Sequences
Name	Description	Sequence
DDgb024	alpha mating factor (prepro) - 6xHis - eGFP - myc	ATGAGATTTCCTTCAATTTTTACTGCAGTTTTATTCGCAGCATCCTCCGCATTAGCTGCTCCAGTCAACACTACAACAGAAGATGAAACGGCACAAATTCCGGCTGAAGCTGTCATCGGTTACTTAGATTTAGAAGGGGATTTCGATGTTGCTGTTTTGCCATTTTCCAACAGCACAAATAACGGGTTATTGTTTATAAATACTACTATTGCCAGCATTGCTGCTAAAGAAGAAGGGGTATCTTTGGATAAAAGAGAGGCTGAAGCTCATCATCACCATCACCACGAAAGTGAAACGTGATTTCATGCGTCATTTTGAACATTTTGTAAATCTTATTTAATAATGTGTGCGGCAATTCACATTTAATTTATGAATGTTTTCTTAACATCGCGGCAACTC…
DDgb025	alpha mating factor (pre)	ATGAGATTTCCTTCAATTTTTACTGCAGTTTTATTCGCAGCATCCTCCGCATTAGCT
DDgb026	SUC2	ATGCTTTTGCAAGCTTTCCTTTTCCTTTTGGCTGGTTTTGCAGCCAAAATATCTGCA
DDgb027	Yap3-TA57	ATGAAATTGAAAACTGTTAGATCTGCTGTTTTGTCTTCTTTGTTTGCTTCTCAAGTTTTGGGTCAACCAATTGATGATACTGAATCTCAAACTACTTCTGTTAATTTGATGGCTGATGATACTGAATCTGCTTTTGCTACTCAAACTAATTCTGGTGGTTTGGATGTTGTTGGTTTGATTTCTATGGCTAAAAGAGAAGAAGGTGAACCAAAA
DDgb028	preOST1-proaMF (I)	ATGAGGCAGGTTTGGTTCTCTTGGATTGTGGGATTGTTCCTATGTTTTTTCAACGTGTCTTCTGCTGCTCCAGTCAACACTACAACAGAAGATGAAACGGCACAAATTCCGGCTGAAGCTGTCATCGGTTACTCAGATTTAGAAGGGGATTTCGATGTTGCTGTTTTGCCATTTTCCAACAGCACAAATAACGGGTTATTGTTTATAAATACTACTATTGCCAGCATTGCTGCTAAAGAAGAAGGGGTATCTCTCGAGAAAAGAGAGGCTGAAGCT
DDgb029	preOST1-proaMF (MUT1)	ATGAGGCAGGTTTGGTTCTCTTGGATTGTGGGATTGTTCCTATGTTTTTTCAACGTGTCTTCTGCTGCTCCAGTCAACACTACAACAGAAGATGAAACGGCACAAATTCCGGCTGAAGCTGTCATCGGTTACTCAGATTTAGAAGGGGATTTCGATGTTGCTGTTTTGCCATTTTCCAACAGCACAAATAACGGGTTATTGTTTATAAATACTACTATTGCCAGCATTgctgCTAAAGAAGAAGGGGTATCTTTGGATAAAAGAGAGGCTGAAGCT
Repair Templates
Name	Gene Target	Sequence
DDgb036	rox1	CAGGTCAGTCGCTCTTGCATTTTCCTTTTCTGCTCTATCTTATTTGCTAATTGTAGTTTCAGAAGTTTTACTTAAATATAGCACTATTTTCCAGTTTTAATGTTTCTTCTCATTGCTTTCTTTTATAATTTTCGCATATAATTATACATTTACGGTGTCTTAACTCTCCCTCTTCACCCCTCATTATTCCAGAAAATACTAATACTTCTTCACACAAAAGAACGCAGTTAGACAATCAACATAATTAGCGACGAGGATGGACTGCAAGATATTGGTGTTAGGCGCAGGTGGTCTAGGATGCGAAATCCTGAAGAATTTGACAATGTTAAGCTTTGTTAAACAGGTTCATATTGTAGATATAGACACAATCGAGCTAACCAACCTTAATAGACAATTTCT…
DDgb014	pah1	CAGTTCCTAACACTGAGCGTTCTTGTTTGGAGGGCTCGTTTAAAAAAAAGTCTAACAAATGTGACAGATTTGCTTGAACAGGGTCCAAACTCATCTTGTATATCATAACACTACATCACTGGGAGACAAAATCGAAGTGCCCACGTGCTGCTCATTCTCTAAACGGTCTGTCGCGGGCCCTTTTCGTCCTTCGGTTTCCCTCCCTTTAGACAATGGGCTCTCTTTTCTCTATTATCTATCTCTTTTTCTCGGCTTTTCCGGCCAGCGTTGAAAGCAGCGCACGGTGAGGGTAGAAGGAAGAGCAAGGACAAGTGAAGAGTAGGCCATCGTGGGGGCTTGTGTTTATAAAGAAAATACATTCAACAATTTAGTAAAACGTGTTCAGGAAGTGTTAATCAG…
DDgb021	der1	ACCGACGCACGAATACGCGCGCTGTCCTTTTTCAACCATCCATATAAACCATAAATGGCCCAAGATAGATGTGAGTCCCTAATTTGATATCAGTTGGAAAACAGAAGGTATAACAAAACAGATAGACACCTAATAAAGAACAAAATATTCCTATAGTTTTGCTGAACATAGTTTTTATTGAAAGTTTAGAAGAATTACAGCAGAGATTTCGTCACCAACAGAAGAAAAGCTAAAGCCCAAGCAATTAATTAAGGGAAGGCCGTTTTTATTTACCAAAAACCAATAACAAAAGTGAACGCTTGATAAACAAACATACTTAGCATAAATAACTACATATAAAATAGGCCAAGGATAAATGAAACGTTGACTAGAATGAATGAAAGATGTGAAAACAGTACA…
DDgb022	hrd1	GGAAATTAAGGACACCTACAAAAGTACACTGTAGAAATCAAATCAAAGAAAAGGTTTAATAGAAGATAAATTTCCATACGTGCCGACAGGACAAAAAAAAAACCCCCCTACCATTTCTAATAACAGCTTCACCACTAGTTATACTGTCGACTTTCTACCGATTTGTTGGTTCCTTTTTATAACCAGAAAATCATCTATCAATTGCAATTTATAAGAGAAGGGGAGAAAGACAAAATAATAATTAATTACATCAGCGGAAATTACTCGATATCTAGAAATGCGTACACATGCTACATCGATCAGCTACGTCTGACCGAATACTTTTCAATAGTAAAAAAGGGGGCGAGCTGGGAATTGAACCCAGGGCCTCTCGCATGCTTTGTCTCCCTGTTAATCAGG…
DDgb023	gos1	TGTGCATTTCACAGCAATGCAACAAAAGTCAATGACACTTGCAAACCCAGTGTAAGACGCCTACTCTTGTTCAATCAGTTAGTTATCTTTGTTCAATAGTGTGGTTGGTAACCAAATTTTCTAGGCGTTGTTGAAAATAAAGAGAACGAAAAACAAAAAAAAAGAGATAAAAAGACAAGGAAAAAATAAACTAGACACAGTGAAAAGCCCAATTCCAGACAAGCAACCACACCACTAATTAATAACGACTTTTATTAAACAACGTATGTAAAAACATAACAAGAATCTACCCATACAGGCCATTTCGTAATTCTTCTCTTCTGATTGGAGTAAAACCATCAATTAAAGGGTGTGGAGTAGCATAGTGAGGGGCTGACTGCATTGACAAAAAAATTGAAA…
DDgb013	och1	AGCTGAATAATACTTCTTCAACCTGATGAACTAGGGTGGCTTGCAAATGCACAAATCTATATAACAATATCTATATATATGTATGTACACCGAATTCCGACATATGGAGAAGGAATAATAAAATATTAACTAACGTCTTTACGCCTCTCTTTATTCTTTTTTGGGTAAATTGCTTAAACTATTTGGCCGGCCCACCGCGAAAAGATTTGGCTGGGCCTCAACTAAACGCGCCTTTTTGGACTTTTCACGTTGCAGGGACAGCAACGTCAAAACTTCTGCATTAAGGTAGTTTGGTAGCTTGGTAGCCACTTTAGTATTTCTGCCTTCTTCGAATACCGACATTATTTCTCGCCAATCCACATTCTCTCTCCCCATCTGCATCCTTTTATATTTAATAGG…
DDgb016	mnn9	TTTCCATCGTTGTAGCGGATTTGGCGTTGAAGTATTTTGATATAAGTAAAACAGAACACCAAATCAAGAATAATAAAGAAGGAAAAGTCTTCAACCAAGCGGATTCTCAATTGGTAGAAAACCTTTTATTATTTTCTGTTAGCCGCTCTTGGGACCCGTTATTTCTGAATCTATTTTTCCTTCCGCACTTTGTGAAAATAAGAAGAGAATAGCATCAATTTTAGTATTTTTCAAACAGAAGAATTTAAAAGAGCTAGAATAAAAAGTTAGGAAACATAATTACTAATTTCTGAGCTTGAGAATAAACCATTCACATTTTATTTCTTTTGGTGCTTCTTTATCATTTATAAATCGGTGGTCTTGACTTTTTATTCCTTTCTAGTCTAACAATCATCCATT…
DDgb017	vps5	ACGATCACCTTTCATCGTAGGCTATCCAATAGACGTCAAATGCCTTGCTGACCACTACAGAACTGTAATGAACTTCAGCTATTTTTAACGTATGTTATTCTATAATTCTATACCACTATTGTCGTTTTGAAAAATGAAATTTCACTTTTCGGAAGTTGTCCGCTAAGAACAACTAAGTGATAACAGTAAATTTTAAAAATGCTTTGAAAAATGGGTTAAGCAAAGGTTATTTACTATAACTACGTAGTGAACGAAACCACATATCTCTTAATTTGCAGCAGGGATTTTATAAACTTTCATACATCCTGCAATAATAAGCCTAATTAATGATCTGTATACAATAACTTTATGTGTCACGTTCCTCAGGATTTATGAATTAGGAGATTTTTGTTTTATATT…
DDgb018	vps17	TTCAGTGACTATTGAACCGTATATATTGCCCGACTATCCTAATGATTGTGTTAGCGGCACCTGGCGATTGAGTCGAACACCCTGATGTTTCGTTATAAGATATATATGACTTTTCTGGTTTTTTCGTTTTCTTTACACTTTTTTCCATAGCACGCGTTCAAAGCCTAATTTTGTAGAAAGGGGACGTTTTCAAGAGTGATTGAACTAGTTGAATATACTGTTTTGGTTTTGGTAAACGCCAAAATAGTTTGTTTTGAAAAGCTGATCTAATTTTTTTTTGCCGTACTGTACCCTTAGTCAATCCATCTATCCTCTGAACATAATTATACGTATATAAAGTAGAAAATTCATACCTTTGAACAAGGTGATCTTTTTCCTTTAGTTGATATTAATCCCGGG…
DDgb020	tda3	ATCAGCCAACAAGTAATTCTGTTTGATAGTTCAAATCACTCAGCAAAAGATTTTCGTGCTCTCCAATACACCATCTAAGTATCAATAGCATTTTAACCAAGCAACAGAAGGAATAGTGTTTATAATAATTATCAAGCCGAGGAGTAATAAGGTCAAGAAAAGTATATGCACAAATTTGTACATATAAGAGCTTATTTATTTATATATTTAAAATTTCTGAGGCCATTTAATGTG
DDgb032	yps1	ACATAAAAAAATTCGTGGACTTATTTATGGAGAAACAGGGAAATCCGACTACTTAAGAAAAGGGTGTCAAAGAGGATTTACTTTTTTCCTTCTTTTTGCATTTGTTCCTATTTCCGCAATTGGACGGTTATTAAGAAGAACGCAATTGGCTTTTCTGTATATTAAAATACATAGCGTAATAAAAAGATAAGGTGAACACCAAGCATATAGTATAATATTACCTACCACATTAATTAAAACCGTTGCACAAAGTTTAGACATTCACATCTCCAAGCCAGTTGGAGTTTCTGGCGGAAATCGTTGCTCTCGCTTGGGCAAAGTTTTTTTTTATTATTAATTTTTTATTGTTACGTTGGTGGTCTTCATTTTTACTTCACAATAGTTTATCTTACCCACTAA…
DDgb033	prb1	GCAAAATTTGGGCTCAGTAATGCCACTGCAGTGGCTTATCACGCCAGGACTGCGGGAGTGGCGGGGGCAAACACACCCGCGATAAAGAGCGCGATGAATATAAAAGGGGGCCAATGTTACGTCCCGTTATATTGGAGTTCTTCCCATACAAACTTAAGAGTCCAATTAGCTTCATCGCCAATAAAAAAACAAACTAAACCTAATTCTAACAAGCAAAGTAATTATTCTTCATTTAGAAAAATTTCAGCTGCTTTTTTTTTCTTTTTCTTTCCTTAGGCGTCTCGAGGTTACAAGTCGGAGTCCCTCTTCACTATCGTTTGTCCACTTTTTTTATATCCCCATTATTTTCAATCTGAATTTCATTTTTTTTTTTAATTCATGAAATTTATATGTCCCACG…
DDgb019	pep4	AAAAAGCCATACTTCCGTACTTCGTAACCTCTTATCAACTGGTTAAGGGAACAGAGTAAAGAAGTTTGGGTAATTCGCTGCTATTTATTCATTCCACCTTCTTCTTTTTTGAGCCAAGCCTTTATAATCAAATTTTAGTGGTCTTTTCTATTTTTATTTGAGAAGCCTACCACGTAAGGGAAGAATAACAAAAAGTATATCTCACCCTACTGTATTCATAAAAAGTTTTTTCTATTAGAATTCTATAAGAAAAGAAAAAAAAAAAGCCTAGTGACCTAGTATTTAATCCAAATAAAATTCAAACAAAAACCAAAACTAACTAATTAGCTAAACTTTTCTTACTTCTCCGCCCTATCCTTTTCTGCCATCTAGAGAGCTTTTATAAGTAGATAACAATAA…
DDgb031	ape1	CTAGGGGTGATGCTGTTTTTGCACCACTACTACTGTAAGATAGACTATGAAAGCAAACGACAGTAAGAAAGAATAGGGTTAAGTGAAATAGTTGACACACCCCTTAATCGTTTCATTAGATAATAAAAATTCGTTTATAAGCAGTTGACTTCACAGAACAAGACATACATTGTATAGAGCCTGACCTGTAATCTTAGTGCAATTGTAGAAACCTGCACAACCAACAAAATTAAAACAAGAAAAAAAGATAATTATTTTGCTACACTCTTTTTATTTTTTTTTGATTTCTGTTTCTTTATCCTTTTTCTAAAAATACTTTTATTTTGAATCAGGAAGAAAAGAAAAATGTATAAAAAAAAAAATAAAACACCACAATCGTCAAGATATAAATATCTATTT…

### Sheet: Guides
Gene Target	Sequence
rox1	ATTCGTCTATTAAGATCCTG
	GTTGAGCTTGAGCGACGTTG
pah1	GGCGACACAAGCAACTCGTC
der1	GTCCATAATCTTGTGACCAA
hrd1	AAAGGAAACGCTTGTCTTGG
gos1	ACTAGTTGTCTGCGCGAATG
och1	ATCATCTGCGCCGACTTTCC
	CATTTCACTTGTCAAACAAA
mnn9	CCAACAGAGATTGATCTCTC
vps5	CTTGTCCGCAAATGAAGCTG
vps17	CCATCTGTGGTTGTTGCAGC
tda3	GAAGGGTACGTTTGAAACGG
yps1	AACCGTCAGCCCTCTTCAAT
	AAATGTAGAAGAGCCCGAAG
	TTAAGCGACTTGAACGTTAC
	GTAAACACTCTGAGTGCTAG
prb1	CACGTCCTACGTTATTGACA
pep4	ATTCGTTACTTGGAACCCAA
ape1	ACTTGAGCGAGAAATCCAAT
	CACAACCTGTCATCTAGACG
	TTCTGCATTCACTAAGAAAG
	CTTCAGCAGGTTTACCGAAA

### Sheet: Primers
	Primers to amplify repair templates	Primers to check deletions	Direction
rox1	CGCTCTTGCATTTTCC	CGTGGAACTACCGGGAATTACTATGC	F
	CTTCCAATTGAGGGAACC	GCCCCGAGATTATGAACTGGAAGT	W
pah1	GAGCGTTCTTGTTTGGAG	CACCTGACGTAATACCTGTTGCAG	F
	CGCATCAAACTGCAACTGAG	GACAAGTGAAGAGTAGGCCATCGT	W
der1	CGCTGTCCTTTTTCAACCAT	GTAACCGCAGCCCAAAGATACT	F
	ATACATTTGAGACAGGTTCTTC	CTCAACGATCATACACCAGGTTT	W
hrd1	GGACACCTACAAAAGTACAC	GCTGGAAGTTCTTCTTGAGTATATAGG	F
	GAGTTGTCATGGTTCTCA	CAGGTGGTGTTTTGCCTCATATA	W
gos1	GTCAATGACACTTGCAAACCCAGTG	GCCCTTCGATGCTGAAGTTGAAT	F
	CCTTATCCGTTCTAAAAGTCTTGGCTGTC	TAAATACCAAAACTCTGGCGGC	W
och1	TGAACTAGGGTGGCTTGCAA	TTCTCGCCAATCCACATTCTCTCTCC	F
	AACTGCTGCAAGTGCGACAA	GCATTGTCGATACTGCCTCGCAAT	W
mnn9	GCGGATTTGGCGTTGAAGTA	TTTTCTGTTAGCCGCTCTTGGG	F
	GATTGCGGAACATATAAGCGC	AAGCGCATTGACTGGAGAAGGT	W
vps5	CCAATAGACGTCAAATGCCTTG	TGTACTGAAGTAGTCAGGAATC	F
	GTTTGTGCTGCATTCCTC	CACAAGAGGTCACTTCTTCT	W
vps17	CCCGACTATCCTAATGATTG	AATGTATCAATGAAATGAAGG	F
	CGCATTTGGTCAACAGTG	CCCATTTAGACTTCTTACAATTTGTCG	W
tda3	GCACGACATAGAAGTGAAAC	GGTTTAAGGTCGCGCCAACAATGA	F
	CCTCAAGTAGAATACTACACG	TATCTGTAACCTGGCACACGTAC	W
yps1	ATTCGTGGACTTATTTATGG	CTGCGCCATGAGTAGTTTTCGTT	F
	GCCATATCCCAGGTAAATAG	CTAGTTCAGCAGCTACCGCCATTATC	W
prb1	GGCTCAGTAATGCCACTGCA	CCTAATACATCGTCACCACACACG	F
	CATTTGATCAGATAAGTGATCTGC	TTAAAACGCTCCGGGTTAGCAGAG	W
pep4	CGTAACCTCTTATCAACTGG	GTTTCTTGTCAGATTAGAAAACG	F
	GAATCTCTGCAGCCTATTTC	CGTTTTCAATATCTTGAGCTCC	W
ape1	GCTGTTTTTGCACCACTACT	TGTTTCATCTAATACGGCTGTCAAGG	F
	GTTCGTGGTTACTGTTAATATTCTTTCC	GTCAGCTTCTACTTTAGGGTATAGG	W

### Sheet: Strains
Strain Number	Strain Type	Description
DD110	E.coli	Cas9, pCCW12, SNR52 GFP BsaI drop, NatR, CEN, KanR-ColE1
DD183	E.coli	pTDH3, alpha Factor, 6x-His, ecGFP, c-myc, tTDH1, URA3, 2micron, AmpR-ColE1
DD224	E.coli	pTDH3, alpha Factor (prepro), 6xHIS, NPB, c-myc, tTDH1, URA3, 2micron, AmpR-ColE1
DD226	E.coli	pTDH3, SUC2, 6xHIS, NPB, c-myc, tTDH1, URA3, 2micron, AmpR-ColE1
DD228	E.coli	pTDH3, alpha Factor (pre), 6xHIS, NPB, c-myc, tTDH1, URA3, 2micron, AmpR-ColE1
DD230	E.coli	pTDH3, Yap3TA57, 6xHIS, NPB, c-myc, tTDH1, URA3, 2micron, AmpR-ColE1
DD232	E.coli	pTDH3, preOST1-proaMF (I), 6xHis, NPB, cmyc, tTDH1, URA3, 2micron, AmpR-ColE1
DD234	E.coli	pTDH3, preOST1-proaMF (MUT1), 6xHis, NPB, cmyc, tTDH1,URA3, 2micron, AmpR-ColE1
DD277	Sb	SbΔura3
DD314	SbΔura3	pTDH3, alpha Factor, 6x-His, ecGFP, c-myc, tTDH1, URA3, 2micron, AmpR-ColE1
DD316	SbΔura3	pTDH3, alpha Factor (prepro), 6xHIS, NPB, c-myc, tTDH1, URA3, 2micron, AmpR-ColE1
DD318	SbΔura3	pTDH3, SUC2, 6xHIS, NPB, c-myc, tTDH1, URA3, 2micron, AmpR-ColE1
DD320	SbΔura3	pTDH3, alpha Factor (pre), 6xHIS, NPB, c-myc, tTDH1, URA3, 2micron, AmpR-ColE1
DD322	SbΔura3	pTDH3, Yap3TA57, 6xHIS, NPB, c-myc, tTDH1, URA3, 2micron, AmpR-ColE1
DD326	SbΔura3	pTDH3, preOST1-proaMF (I), 6xHis, NPB, cmyc, tTDH1, URA3, 2micron, AmpR-ColE1
DD328	SbΔura3	pTDH3, preOST1-proaMF (MUT1), 6xHis, NPB, cmyc, tTDH1,URA3, 2micron, AmpR-ColE1
DD281	E.coli	Cas9 pCCW12 DER1 sgRNA SNR52p NatR CEN KanR ColE1 ConL1/ConR5
DD282	E.coli	Cas9 pCCW12 HRD1 sgRNA SNR52p NatR CEN KanR ColE1 ConL1/ConR5
DD283	E.coli	Cas9 pCCW12 GOS1 sgRNA SNR52p NatR CEN KanR ColE1 ConL1/ConR5
DD285	E.coli	Cas9 pCCW12 MNN9 sgRNA SNR52p NatR CEN KanR ColE1 ConL1/ConR5
DD286	E.coli	Cas9 pCCW12 VPS5 sgRNA SNR52p NatR CEN KanR ColE1 ConL1/ConR5
DD287	E.coli	Cas9 pCCW12 VPS17 sgRNA SNR52p NatR CEN KanR ColE1 ConL1/ConR5
DD288	E.coli	Cas9 pCCW12 PEP4 sgRNA SNR52p NatR CEN KanR ColE1 ConL1/ConR5
DD324	E.coli	Cas9 pCCW12 TDA3 sgRNA1 SNR52p NatR CEN KanR ColE1 ConL1/ConR5
DD326	E.coli	Cas9 pCCW12 PAH1 sgRNA3 SNR52p NatR CEN KanR ColE1 ConL1/ConR5
DD328	E.coli	Cas9 pCCW12 OCH1 sgRNA1 SNR52p NatR CEN KanR ColE1 ConL1/ConR5
DD329	E.coli	Cas9 pCCW12 OCH1 sgRNA3 SNR52p NatR CEN KanR ColE1 ConL1/ConR5
DD373	E.coli	Cas9 pCCW12 YPS1 sgRNA1 SNR52p NatR CEN KanR ColE1 ConL1/ConR5
DD374	E.coli	Cas9 pCCW12 YPS1 sgRNA2 SNR52p NatR CEN KanR ColE1 ConL1/ConR5
DD375	E.coli	Cas9 pCCW12 YPS1 sgRNA3 SNR52p NatR CEN KanR ColE1 ConL1/ConR5
DD376	E.coli	Cas9 pCCW12 YPS1 sgRNA4 SNR52p NatR CEN KanR ColE1 ConL1/ConR5
DD377	E.coli	Cas9 pCCW12 PRB1 sgRNA1 SNR52p NatR CEN KanR ColE1 ConL1/ConR5
DD381	E.coli	Cas9 pCCW12 APE1 sgRNA1 SNR52p NatR CEN KanR ColE1 ConL1/ConR5
DD382	E.coli	Cas9 pCCW12 APE1 sgRNA2 SNR52p NatR CEN KanR ColE1 ConL1/ConR5
DD383	E.coli	Cas9 pCCW12 APE1 sgRNA3 SNR52p NatR CEN KanR ColE1 ConL1/ConR5
DD384	E.coli	Cas9 pCCW12 APE1 sgRNA4 SNR52p NatR CEN KanR ColE1 ConL1/ConR5
DD426	E.coli	Cas9 pCCW12 ROX1 sgRNA1 SNR52p NatR CEN KanR ColE1 ConL1/ConR5
DD427	E.coli	Cas9 pCCW12 ROX1 sgRNA2 SNR52p NatR CEN KanR ColE1 ConL1/ConR5
DD314a	SbΔura3	Δpah1
DD315a	SbΔura3	Δder1
DD316a	SbΔura3	Δhrd1
DD317	SbΔura3	Δgos1
DD318	SbΔura3	Δoch1
DD319	SbΔura3	Δmnn9
DD321	SbΔura3	Δvps5
DD322	SbΔura3	Δvps17
DD323	SbΔura3	Δpep4
DD388	SbΔura3	Δape1
DD389	SbΔura3	Δyps1
DD390	SbΔura3	Δprb1
DD393	SbΔura3	Δtda3
DD454	SbΔura3	Δrox1
DD475	SbΔura3Δpah1	pTDH3, alpha Factor (prepro), 6xHIS, NPB, c-myc, tTDH1, URA3, 2micron, AmpR-ColE1
DD476	SbΔura3Δder1	pTDH3, alpha Factor (prepro), 6xHIS, NPB, c-myc, tTDH1, URA3, 2micron, AmpR-ColE1
DD477	SbΔura3Δhrd1	pTDH3, alpha Factor (prepro), 6xHIS, NPB, c-myc, tTDH1, URA3, 2micron, AmpR-ColE1
DD478	SbΔura3Δgos1	pTDH3, alpha Factor (prepro), 6xHIS, NPB, c-myc, tTDH1, URA3, 2micron, AmpR-ColE1
DD479	SbΔura3Δoch1	pTDH3, alpha Factor (prepro), 6xHIS, NPB, c-myc, tTDH1, URA3, 2micron, AmpR-ColE1
DD480	SbΔura3Δmnn9	pTDH3, alpha Factor (prepro), 6xHIS, NPB, c-myc, tTDH1, URA3, 2micron, AmpR-ColE1
DD481	SbΔura3Δvps5	pTDH3, alpha Factor (prepro), 6xHIS, NPB, c-myc, tTDH1, URA3, 2micron, AmpR-ColE1
DD482	SbΔura3Δvps17	pTDH3, alpha Factor (prepro), 6xHIS, NPB, c-myc, tTDH1, URA3, 2micron, AmpR-ColE1
DD483	SbΔura3Δpep4	pTDH3, alpha Factor (prepro), 6xHIS, NPB, c-myc, tTDH1, URA3, 2micron, AmpR-ColE1
DD484	SbΔura3Δape1	pTDH3, alpha Factor (prepro), 6xHIS, NPB, c-myc, tTDH1, URA3, 2micron, AmpR-ColE1
DD485	SbΔura3Δyps1	pTDH3, alpha Factor (prepro), 6xHIS, NPB, c-myc, tTDH1, URA3, 2micron, AmpR-ColE1
DD486	SbΔura3Δprb1	pTDH3, alpha Factor (prepro), 6xHIS, NPB, c-myc, tTDH1, URA3, 2micron, AmpR-ColE1
DD487	SbΔura3Δtda3	pTDH3, alpha Factor (prepro), 6xHIS, NPB, c-myc, tTDH1, URA3, 2micron, AmpR-ColE1
DD488	SbΔura3Δrox1	pTDH3, alpha Factor (prepro), 6xHIS, NPB, c-myc, tTDH1, URA3, 2micron, AmpR-ColE1
DD490	SbΔura3	Δpep4Δprb1
DD507	SbΔura3	Δpep4Δprb1Δyps1
DD520	SbΔura3	Δpep4Δprb1Δyps1Δape1
DD526	SbΔura3Δpep4Δprb1	pTDH3, alpha Factor (prepro), 6xHIS, NPB, c-myc, tTDH1, URA3, 2micron, AmpR-ColE1
DD539	SbΔura3Δpep4Δprb1Δyps1	pTDH3, alpha Factor (prepro), 6xHIS, NPB, c-myc, tTDH1, URA3, 2micron, AmpR-ColE1
DD530	SbΔura3Δpep4Δprb1Δyps1Δape1	pTDH3, alpha Factor (prepro), 6xHIS, NPB, c-myc, tTDH1, URA3, 2micron, AmpR-ColE1
DD489	E. coli	pTDH3, alpha Factor, 6xHIS, NPB, tTDH1, URA3, CEN6/ARS4, AmpR-ColE1
DD504	SbΔura3	pTDH3, alpha Factor, 6xHIS, NPB, tTDH1, URA3, CEN6/ARS4, AmpR-ColE1
DD412	E. coli	INT1, pTDH3, alpha Factor (prepro), 6xHIS, NPB, c-myc, tTDH1, URA3
DD512	SbΔura3	INT1, pTDH3, alpha Factor (prepro), 6xHIS, NPB, c-myc, tTDH1, URA3
DD531	SbΔura3Δpep4Δprb1Δyps1Δape1	pTDH3, preOST1-proaMF (I), 6xHis, NPB, cmyc, tTDH1, URA3, 2micron, AmpR-ColE1
DD532	SbΔura3Δpep4Δprb1Δyps1Δape1	INT1, pTDH3, alpha Factor (prepro), 6xHIS, NPB, c-myc, tTDH1, URA3

### Sheet: Proteomics
Protein FDR Confidence	Accession	Description	Exp. q-value	Sum PEP Score	Coverage [%]	# PSMs	# Unique Peptides
Medium	A0A0L8VKP1	YPS1p Aspartic protease	0.037	1.449	2	1	1
High	A0A0L8VS42	PRB1p Vacuolar serine proteinase B	0	10.818	6	6	4
High	A0A0L8VFV1	PEP4p Vacuolar aspartyl protease (Proteinase A)	0	31.795	25	13	9
High	A0A0L8VMY5	APE1p AminoPeptidase	0	5.721	9	3	3
